# Plant-insect chemical communication in ecological communities: an information theory perspective

**DOI:** 10.1101/2021.09.30.462509

**Authors:** Pengjuan Zu, Reinaldo García-García, Meredith Schuman, Serguei Saavedra, Carlos J. Melián

## Abstract

Cross-species communication, where signals are sent by one species and perceived by others, is one of the most intriguing types of communication that functionally links different species to form complex ecological networks. Yet, global changes and human activities can affect communication by increasing the fluctuations of species composition and phenology, altering signal profiles and intensity, and introducing noises. So far, most studies on cross-species communication have focused on a few specific species isolated from ecological communities. Scaling up investigations of cross-species communication to the community level is currently hampered by a lack of conceptual and practical methodologies. Here, we propose an interdisciplinary framework based on information theory to investigate mechanisms shaping cross-species communication at the community level. We use plants and insects, the cornerstones of most ecosystems, as a showcase; and focus on chemical communication as the key communication channel. We first introduce some basic concepts of information theory, then we illustrate information patterns in plant-insect chemical communication, followed by a further exploration of how to integrate information theory into ecological and evolutionary processes to form testable mechanistic hypotheses. We conclude by highlighting the importance of community-level information as a vehicle to better understand the maintenance of ecological systems, especially when facing rapid global changes.
