## Supplementary material for "Plant-insect chemical communication in ecological communities: an information theory perspective": Table S1

### Sheet: output_all_min1_noCutoff
	Power law tests							Compare with log normal distribution
No.	Target	Category	Test_name	X_min	k	p_value	gof	ln:Category	ln:test_statistic	ln:p_two_sided	ln:p_one_sided	ln:p_other_sided
1	Community	PV_f	Power law	1	1.69524	0.0124	0.100181	NA	NA	NA	NA	NA
2	Community	PV_k	Power law	1	2.11658	0.7146	0.0137377	NA	NA	NA	NA	NA
3	Community	PV_b	Power law	1	1.38046	0.0071	0.0879186	NA	NA	NA	NA	NA
4	Community	PV_z	Power law	1	1.24753	0.0011	0.239635	NA	NA	NA	NA	NA
5	Review1a	TP	Power law	1	1.60237	0.0008	0.0637182	NA	NA	NA	NA	NA
6	Review1a	FAD	Power law	1	1.78308	0.0006	0.061842	NA	NA	NA	NA	NA
7	Review1a	AROM	Power law	1	1.63443	0.0072	0.061677	NA	NA	NA	NA	NA
8	Review1a	NS	Power law	1	1.68795	0.6036	0.0600222	NA	NA	NA	NA	NA
9	Review1c	Aizoaceae	Power law	1	1.37514	0.0072	0.194513	NA	NA	NA	NA	NA
10	Review1c	Caryophyllaceae	Power law	1	1.77278	0.0268	0.0591784	NA	NA	NA	NA	NA
11	Review1c	Orchidaceae	Power law	1	2.07866	0.0109	0.0517522	NA	NA	NA	NA	NA
12	Review1c	Apocynaceae	Power law	1	1.80522	0.0017	0.0775619	NA	NA	NA	NA	NA
13	Review1b	insect	Power law	1	1.70531	0	0.0507612	NA	NA	NA	NA	NA
14	Review1b	bird_bat	Power law	1	2.06313	0.0061	0.0622583	NA	NA	NA	NA	NA
15	Review1b	wind	Power law	1	2.07908	0.0049	0.107779	NA	NA	NA	NA	NA
16	Review1b	overall	Power law	1	1.67222	0.0002	0.0380343	NA	NA	NA	NA	NA
17	Community	PV_k	Cut-off power law	1	2.11658	0.7113	0.0137377	PV_k	-1.93742	0.0526935	0.973653	0.0263468
18	Review1a	NS	Cut-off power law	2	1.94298	0.815	0.0600222	NS	-0.563283	0.573242	0.713379	0.286621
19	Review1c	Orchidaceae	Cut-off power law	2	2.68021	0.1679	0.0517522	Orchidaceae	-1.1666	0.243371	0.878315	0.121685
20	Review1b	insect	Cut-off power law	7	2.10853	0.1259	0.0507612	insect	-1.56656	0.117218	0.941391	0.0586089
21	Review1b	overall	Cut-off power law	10	2.17491	0.5704	0.0380343	overall	-1.37752	0.168351	0.915824	0.0841756
